# CRISPR/Cas9-mediated mutagenesis of the Asian Citrus Psyllid, *Diaphorina citri*

**DOI:** 10.1101/2023.05.05.539615

**Authors:** Duverney Chaverra-Rodriguez, Michelle Bui, Cody L. Gilleland, Jason L. Rasgon, Omar S. Akbari

## Abstract

The most devastating disease affecting the global citrus industry is Huanglongbing (HLB), caused by the pathogen *Candidatus Liberibacter asiaticus*. HLB is primarily spread by the insect vector *Diaphorina citri* (Asian Citrus Psyllid). To counteract the rapid spread of HLB by *D. citri*, traditional vector control strategies such as insecticide sprays, the release of natural predators, and mass introductions of natural parasitoids are used. However, these methods alone have not managed to contain the spread of disease. To further expand the available tools for *D. citri* control via generating specific modifications of the *D. citri* genome, we have developed protocols for CRISPR/Cas9-based genetic modification. Until now, genome editing in *D. citri* has been challenging due to the general fragility and size of *D.citri* eggs. Here we present optimized methods for collecting and preparing eggs to introduce the Cas9 ribonucleoprotein (RNP) into early embryos and alternative methods (ReMOT Control) for injecting RNP into the hemocoel of adult females for ovarian transduction. Using these methods, we have generated visible somatic mutations, indicating their suitability for gene editing in *D. citri*. These methods represent the first steps towards advancing *D. citri* research in preparation for future genetic-based systems for controlling HLB.
