## Supplementary material for "CRISPR/Cas9-mediated mutagenesis of the Asian Citrus Psyllid, *Diaphorina citri*": tables

### Sheet: Table 1
Table 1. Hatching rates of eggs manipulated for embryonic microinjections using two different protocols. *Mutants are all sequenced eggs and nymphs
Protocol	Injection Mix	N eggs	N hatching	% survival	# of G0 Adults	% G0 adults	# of G0 mutants	% of G0 mutants
Protocol 1: Eggs removed from the plants and injected	Non injected	109	37	0.339	0	0	0	0
	Water	302	5	0.017	0	0	0	0
	RNPw	633	39	0.062	0	0	9*	0.014
	RNPkh	949	107	0.113	0	0	0	0
Protocol 2: Eggs injected on the plants	Non injected	82	44	0.536	23	0.28	0	0
	Water	70	23	0.329	0	0	0	0
	RNPw	101	34	0.336	12	0.118	0	0
* 30 out of 633 injected eggs were chosen for sequencing, from those 9 showed indels in the target site

### Sheet: Table 2
Table 2. Survival of females and mutagenesis of G0 after injection with P2C-RNP and BAPC-RNP.
Delivery Method	# of injected females	Female Survival 24h	# offspring	# of modified offspring	% modified offspring
P2C- Cas9	26	8	28	1 nymph	0.036
	42	30	10	1 nymph	0.1
	175	140	325	2 females	0.0062
	15	10	49	1 male	0.0135
	32	21		0	0
BAPC	70	23	32*	0	0
	37	34	3*	0	0
	20	16	41*	0	0
	35	22	35*	0	0
Cas9/sgRNA injected	5	4	136	12 nymphs	0.088
Non-injected	20	18	205	0	0
*Number of first-second instar nymphs counted. Less than 10% of these emerged as adults.

### Sheet: Table S1
Table S1. The number of sequences from D. melanogaster white and kh that aligned to different scaffolds on the genome of D. citri
Scaffold	Length (bp)	w	kh
DC3.0sc00	34526517	5	0
DC3.0sc01	50349909	3	1
DC3.0sc02	47354213	15	0
DC3.0sc03	46621296	0	0
DC3.0sc04	41041378	0	0
DC3.0sc05	40831495	0	0
DC3.0sc06	40596296	2	0
DC3.0sc07	30552171	0	0
DC3.0sc08	28791834	0	0
DC3.0sc09	24350182	2	0
DC3.0sc10	23063165	4	0
DC3.0sc11	23280903	0	0
DC3.0sc12	22772940	0	0
DC3.0sc13	16834332	0	0

### Sheet: Table S2
Table S2. Primer sequences used in this study
Primer Name	Sequence	Length	GC content	MW	Target region	Target gene
1081A.7	GTGCTACTCAGTACCTACTC	20-mer	50% GC	6028.0 Da	Ex1	white
1081A.8	GATGGTTGGTGGAACAAAG	19-mer	47% GC	5957.0 Da	Ex1	white
1081A.9	CCACCAAGTGTGAATGATAGAG	22-mer	45% GC	6792.5 Da	Ex2	white
1081A.10	CTTTGAGGCCTAGGTGTAG	19-mer	53% GC	5874.9 Da	Ex2	white
1081A.11	GAATTGATTGCGTCGTGCC	19-mer	53% GC	5834.9 Da	Ex3	white
1081.A12	CAGTAAACCTTCCGGTAAACC	21-mer	48% GC	6359.2 Da	Ex3	white
1081A.13	GTCAAGGGTCTAGGTCTAAG	20-mer	50% GC	6197.1 Da	Ex4	white
1081A.14	CCGCATACCATCAATACCTAG	21-mer	48% GC	6319.2 Da	Ex4	white
1081A.15	GATAAGATAAAGAGGGCGACG	21-mer	48% GC	6577.4 Da	Ex4- Intron 4	white
1081A.16	CGTCGCCCTCTTTATCTTATC	21-mer	48% GC	6274.1 Da	Intron 4	white
1081A.17	GGATAGGAGAAAGACAGCCG	20-mer	55% GC	6249.1 Da	Intron 4	white
1081A.18	CTCGTTAGCTTGGTTGGAAG	20-mer	50% GC	6179.1 Da	Ex5	white
1081A.19	GTACTTGACTTTCCTTTGAGTC	22-mer	41% GC	6682.4 Da	Ex5	white
1081A.20	GTAGTCATGGTAGAGTTAGC	20-mer	45% GC	6212.1 Da	Ex6	white
1081A.21	GGATAGGAGAAAGTGGGTTAG	21-mer	48% GC	6639.4 Da	Ex6	white
1081A.22	GGACAATTGTCTGTTGCTGG	20-mer	50% GC	6179.1 Da	Ex7	white
1081A.23	CCCTGGACAGTAGATTTGACTG	22-mer	50% GC	6750.5 Da	Ex7	white
1081A.24	CTCGAACTCACTGACCAGAAAC	22-mer	50% GC	6657.4 Da	Ex8-9	white
1081A.25	CACACCTTTACGGTCCATCTG	21-mer	52% GC	6317.2 Da	Ex8-9	white
1081B.3	GTCGATTTTCCCATCTTCCC	20-mer	50% GC	5969.9 Da	Ex7-8	kh
1081B.4	GCAAGCGAATAATAATGGGTC	21-mer	43% GC	6503.3 Da	Ex7-8	kh
1081A.5	GGGGTTTGAAGATTGTTGC	19-mer	47% GC	5929.9 Da	Ex8-9	kh
1081B.6	CCATTTACATGCCTTGGCC	19-mer	53% GC	5714.8 Da	Ex8-9	kh

### Sheet: Table S3
Table S3. sgRNA sequences used in this study
sgRNA name	sgRNA sequence (PAM)	Protein sequence
w-2.1	TCTAGTCAGTTCATCAAAGGCGG	SSQFIKG
w-3.1	GCATTATAGTGAACGGACAACGG	SIIVNGQ
w-6.1	GCACAAGCCACTGAACTGAAGG	GNVANRS
kh-7.1	GTCCAAGAATGATCTTGATTAGG	PNQDHSWT
kh-7.2	GAAGAGCTCTGGCTGTACCGAGG	LGTARALL
kh-7.3	GATGCTATTCCACTCATTGGTGCGG	DAIPLIGA

### Sheet: Table S4
Table S4. Results for injections of RNPw in embryos attached on plants
Injected solution	Date of injections	Age of eggs (hours)	Total number of eggs on seedling	Injected eggs	N nymphs from injected eggs	Adult from injected eggs	Mutants
Water	Session 1 22-Feb	48	nd	nd	nd	nd	0
	Session 1 March 5	12	20	20	3	3	0
		12	24	20	19	11	0
		12	52	30	1	1	0
	Water	Total	96	70	23	15	0
		Average	32	23.3	7.7	5	0
		SD	17.4	5.8	9.9	5.3	0
RNP-W	Session 1 26-Feb	2	2	2	0	0	0
		2	9	6	3	0	0
		2	8	8	7	2	0
		2	4	4	1	1	0
		2	4	2	0	0	0
		2	16	10	1	1	0
		2	2	1	0	0	0
	Session 2 27-Feb	2	5	3	2	1	0
		2	21	18	0	0	0
	Session 3 28-Feb	2	14	11	0	0	0
	Session 4 3-Mar	2	8	8	4	3	0
		2	7	7	4	2	0
		2	13	13	7	0	0
		2	8	8	5	2	0
	RNP-W	Total	121	101	34	12	0
		Average	8.6429	7.2143	2.4286	0.8571	0
		SD	5.5692	4.7746	2.5933	1.0271	0
